# Colonization, translocation, and evolution of opportunistic pathogens during healthcare-associated infections

**DOI:** 10.1101/2025.10.23.683921

**Authors:** Martin Fenk, Alexandra Hrdina, James B. Winans, Meike Soerensen, Laura Ostertag, Elina Coquery, Fatoumata Sow, Sirak Petros, Catalina-Suzana Stingu, Norman Lippmann, Carey D. Nadell, Igor Iatsenko, Bastian Pasieka, Felix M. Key

## Abstract

Many commensal bacteria that peacefully reside in the human microbiome are also able to cause acute opportunistic infections. Emerging evidence suggests that within-host evolution contributes to infection, but the genetic mechanisms facilitating the progression of opportunistic pathogens from carriage to acute infection remain unknown. Here, we prospectively collected native samples from four microbiome niches of 13 critically ill patients to assess the evolutionary dynamics leading up to infection. Among three patients we have observed eleven healthcare-associated infections (HAI) caused by nine pathogen species. Leveraging a culture-based approach, we demonstrate that the microbiome is frequently (73%) colonized by the pathogen lineage already before or at the time of diagnosis. Moreover, we identify a short-lived, non-synonymous mutation (F126L) within the fimbriae regulator gene *fimZ* of *Enterobacter hormaechei*, first detectable within the gut and subsequently associated with HAI before becoming replaced by body-wide sweeps of independent treatment-associated mutations. Despite *fimZ* [F126L] being globally undetected, we can show *in vitro* and *in vivo* that the F126L mutation leads to elevated biofilm formation, cell adhesion and virulence, suggesting a role during HAI. Our work highlights the power of prospective, population-wide investigation of pathogens to elucidate rapid evolution linked to disease.
