## Supplementary material for "Colonization, translocation, and evolution of opportunistic pathogens during healthcare-associated infections": Table S1

### Sheet: Enrolled_patients
Table S1: Metadata of enrolled patients including their ICU admission in respect to hospitalization, length of stay at the ICU, identified HAI species, preconditions and reason for the end of their study. ## patient: Patient ID ## sex: Patient's sex ## age: Patient's age in years (grouped) ## days_icuadmission_post_hospitalization: Time from hospital admission to ICU admission (in days) ## days_i…
patient	sex	age	days_icuadmission_post_hospitalization	days_icustay_until_studyend	HAI_class	number_hai_species	hai_species	SOFA_score_admission	preconditions	study_end_reason
P0001	female	≥80	0.131	2.395	no infection			5	heartfailure (NYHA class II; HFmrEF (LVEF 40-49%)), arterial hypertension, hypertensive cardiomyopathy, diabetes mellitus II, dyslipidemia, renal disease (KDIGO: G4)	discharge
P0003	male	70-79	0.068	2.173	no HAI			12	arterial hypertension, renal disease (KDIGO: G3b), G3b	death
P0004	male	70-79	0.181	23.5	no infection			4	heartfailure (HFpEF (LVEF ≥ 50%)), arterial hypertension, hypertensive cardiomyopathy, diabetes mellitus II, dyslipidemia, bronchitis, COPD, regular use of inhalative bronchodilators & topic glucocorticoids	discharge
P0005	male	50-59	0.035	9.632	no HAI			12	-	discharge
P0007	male	70-79	0.147	90.87	HAI	5	Acinetobacter pittii, Bacteroides thetaiotaomicron, Enterobacter hormaechei, Escherichia coli, Pseudomonas aeruginosa	12	heartfailure, arterial hypertension, hypertensive cardiomyopathy, dyslipidemia	max enrollment time reached
P0010	male	<50	0.023	24.149	HAI	2	Klebsiella michiganensis, Stenotrophomonas maltophilia	11	-	discharge
P0011	female	50-59	0.281	18.286	no infection			7	usage of proton-pump inhibitors, tumor of the mamma, immunosuppressed, asthma	discharge
P0014	male	60-69	0.087	14.432	no infection			9	arterial hypertension	discharge
P0015	male	<50	1.272	13.392	no infection			3	arterial hypertension, diabetes mellitus I, dyslipidemia, pancreatitis	discharge
P0016	female	70-79	0.135	13.462	no infection			3	heartfailure (NYHA class IV; HFrEF (LVEF < 40 %), arterial hypertension, hypertensive cardiomyopathy, diabetes mellitus II, usage of proton-pump inhibitors, chronic bowel disease, asthma	discharge
P0017	male	60-69	0.071	19.979	no HAI			11	dyslipidemia, ulcer	discharge
P0021	male	60-69	1.924		HAI	4	Escherichia coli, Proteus mirabilis, Pseudomonas aeruginosa, Staphylococcus aureus	16	heartfailure (NYHA class III; HFpEF (LVEF ≥ 50%)), arterial hypertension, hypertensive cardiomyopathy, diabetes mellitus II, renal disease (KDIGO: G5), ulcer, hepatic cirrhosis, previous gut surgery, immunosuppressed, organ transplant	staff limitation
P0024	female	70-79	0.14	3.972	no infection			10	heartfailure (NYHA class III), arterial hypertension, peripheral artery occlusive disease	death
