## Supplementary material for "Colonization, translocation, and evolution of opportunistic pathogens during healthcare-associated infections": Table S2

### Sheet: Identified_HAI
Table S2: Identified HAI species per patient including the timepoint, location, bacterial load and sample availability for the study. ## patient: Patient ID ## hospitalization_days: Time since hospital admission (in days) ## icu_days: Time since ICU admission (in days) ## sample_material: Collected specimen ## species: Identified pathogen ## cfu: Microbial load (CFU/ml) ## sample_availability: Sa…
patient	hospitalization_days	icu_days	sample_material	species	cfu	sample_availability
P0007	18.559	18.412	tracheal aspirate	Escherichia coli	100000	TRUE
P0007	18.559	18.412	tracheal aspirate	Pseudomonas aeruginosa	100000	TRUE
P0007	38.688	38.541	tracheal aspirate	Enterobacter hormaechei	10000	TRUE
P0007	38.688	38.541	tracheal aspirate	Pseudomonas aeruginosa	10000	TRUE
P0007	39.776	39.629	tracheal aspirate	Pseudomonas aeruginosa	100000	TRUE
P0007	41.511	41.364	tracheal aspirate	Enterobacter hormaechei	10000	FALSE
P0007	41.511	41.364	tracheal aspirate	Pseudomonas aeruginosa	10000	FALSE
P0007	50.831	50.684	blood	Bacteroides thetaiotaomicron	not reported	TRUE
P0007	50.89	50.743	blood	Bacteroides thetaiotaomicron	not reported	TRUE
P0007	50.89	50.743	tracheal aspirate	Acinetobacter pittii	100000	TRUE
P0007	50.89	50.743	tracheal aspirate	Pseudomonas aeruginosa	10000	TRUE
P0007	56.691	56.544	blood	Bacteroides thetaiotaomicron	not reported	FALSE
P0007	58.121	57.974	blood	Bacteroides thetaiotaomicron	not reported	FALSE
P0007	58.562	58.415	blood	Bacteroides thetaiotaomicron	not reported	TRUE
P0007	58.914	58.767	blood	Bacteroides thetaiotaomicron	not reported	FALSE
P0007	59.71	59.563	pleural empyema	Bacteroides thetaiotaomicron	not reported	TRUE
P0007	62.722	62.575	intraoperative pleural smear	Bacteroides thetaiotaomicron	not reported	FALSE
P0007	77.403	77.256	tracheal aspirate	Enterobacter hormaechei	not reported	FALSE
P0007	84.824	84.677	tracheal aspirate	Pseudomonas aeruginosa	not reported	FALSE
P0010	3.127	3.104	tracheal aspirate	Klebsiella michiganensis	10000	TRUE
P0010	4.28	4.257	tracheal aspirate	Klebsiella michiganensis	10000	TRUE
P0010	9.222	9.199	tracheal aspirate	Klebsiella michiganensis	100000	TRUE
P0010	9.222	9.199	tracheal aspirate	Stenotrophomonas maltophilia	100000	TRUE
P0021	2.011	0.087	bronchial lavage	Escherichia coli	>100000	TRUE
P0021	2.011	0.087	bronchial lavage	Proteus mirabilis	>100000	TRUE
P0021	2.011	0.087	bronchial lavage	Staphylococcus aureus	>100000	TRUE
P0021	3.088	1.164	tracheal aspirate	Escherichia coli	>100000	TRUE
P0021	3.088	1.164	tracheal aspirate	Proteus mirabilis	>100000	TRUE
P0021	3.088	1.164	tracheal aspirate	Staphylococcus aureus	>100000	TRUE
P0021	8.179	6.255	bronchial lavage	Staphylococcus aureus	10000	TRUE
P0021	8.179	6.255	bronchial lavage	Escherichia coli	not reported	FALSE
P0021	10.077	8.153	bronchial lavage	Staphylococcus aureus	10000	FALSE
P0021	22.176	20.252	tracheal aspirate	Escherichia coli	>100000	TRUE
P0021	22.176	20.252	tracheal aspirate	Proteus mirabilis	not reported	FALSE
P0021	31.841	29.917	tracheal aspirate	Escherichia coli	10000	TRUE
P0021	60.274	58.35	tracheal aspirate	Escherichia coli	100000	FALSE
P0021	60.274	58.35	tracheal aspirate	Proteus mirabilis	100000	FALSE
P0021	61.244	59.32	bronchial lavage	Escherichia coli	10000	FALSE
P0021	61.244	59.32	bronchial lavage	Proteus mirabilis	100000	FALSE
P0021	63.237	61.313	bronchial lavage	Proteus mirabilis	1000	TRUE
P0021	63.237	61.313	bronchial lavage	Pseudomonas aeruginosa	1000	TRUE
P0021	80.127	78.203	bronchial lavage	Pseudomonas aeruginosa	100000	FALSE
