## Supplementary material for "Colonization, translocation, and evolution of opportunistic pathogens during healthcare-associated infections": Table S3

### Sheet: HAI_pubdata_bioprojects
Table S3: BioProject IDs utilized for the public data analysis obtained from the PathogenDetection Database as well as the CDC HAI-Seq Gram-negative bacteria BioProject. For every BioProject, where a publication has been associated, the publication is also stated. ## BioProject: BioProject ID ## BioProject_Title: Title of BioProject ## BioProject_Create_Date: Registration date of BioProject (DD/M…
BioProject	BioProject_Title	BioProject_Registration_Date	BioProject_Submitter	Author_publication	Year_publication	Title_publication	DOI_publication
PRJNA1133624	ARGA: Antibiotic Resistance Gene Analysis in CHUAC	2024-07-09	Biomedical Research Institute of A Coruna (INIBIC-CHUAC)
PRJNA553678	Clinical Utility of Antibiotic Susceptibility Testing by Whole Genome Sequencing	2019-07-10	Ares Genetics
PRJNA246471	Genome sequencing of KPC-producing Gammaproteobacteria	2014-05-08	University of Oxford
PRJNA433394	Consortium on Resistance Against Carbapenems in Klebsiella and other Enterobacteriaceae (CRACKLE-1) whole genome sequencing and assembly	2024-04-15	University of Chapel Hill at North Carolina
PRJNA577535	Whole genome sequencing of carbapenem non-susceptible Enterobacterales in a Singapore hospital	2019-10-15	Singapore General Hospital
PRJNA288601	CDC HAI-Seq Gram-negative bacteria	2015-06-30	Centers for Disease Control and Prevention. Division of Healthcare Quality Promotion
PRJNA812595	Assorted bacteria with public health implications	2022-03-03	Utah Public Health Laboratory Infectious Disease submission group
PRJDB14464	colistin-resistant Enterobacter cloacae complex isolated from humans	2022-10-03	Laboratory of Veterinary Hygiene School/Faculty of Veterinary Medicine, Hokkaido University
PRJEB72521	Slovak AMR surveillance	2024-02-12	Comenius University Science Park
PRJNA1004324	Genome sequencing and assembly of Gram-negative bacterial pathogens associated with nosocomial infections	2023-08-10	Los Angeles County Public Health Lab microbial pathogen submission group
PRJNA1114653	Enterobacter cloacae complex Genome sequencing	2024-05-22	Yongchuan Hospital of Chongqing Medical University
PRJNA1127607	Bacterial Surveillance for LDH	2024-06-24	BioInfoExperts, LLC
PRJNA1159154	Carbapenemase-producing Enterobacter cloacae Complex from Infections in Argentina Genome sequencing and assembly	2024-09-10	National Institute of Infectious Diseases (INEI) - ANLIS DR. CARLOS G. MALBRAN
PRJNA528347	CREATE-Q: Genomic analysis of carbapenemase-producing Enterobacteriaceae in Queensland	2019-03-20	University of Queensland
PRJNA693599	Carbapenem-resistant Enterobacterales harboring mcr-9.1	2021-01-20	Monash University
PRJNA750626	Enterobacter hormaechei subsp. hoffmannii strain:C37 Genome sequencing and assembly	2021-07-29	The First Affiliated Hospital of Sun Yat sen University
PRJNA882783	NDM producing Enterobacterales from Brazil	2022-09-21	Instituto Adolfo Lutz
PRJNA887442	Genomic characterization of carbapenemase-producing Enterobacter cloacae Complex strains	2022-10-05	Medical University of Bialystok
PRJNA278886	Antimicrobial Surveillance from Brigham & Women's Hospital, Boston MA	2015-03-19	Brigham & Women's Hospital
PRJDB10842	Japan Antimicrobial Resistant Bacterial Surveillance on Gram-negative Rods: JARBS-GNR	2020-11-26	Antimicrobial Resistance Research Center, National Institute of Infectious Diseases	Zuo et al.	2023	National genomic surveillance integrating standardized quantitative susceptibility testing clarifies antimicrobial resistance in Enterobacterales	10.1038/s41467-023-43516-4
PRJNA797179	Queensland Genomics infectious diseases genomic surveillance implementation project	2022-01-14	University of Queensland	Forde et al.	2023	Clinical Implementation of Routine Whole-genome Sequencing for Hospital Infection Control of Multi-drug Resistant Pathogens	10.1093/cid/ciac726
PRJNA939143	Whole genome sequencing of carbapenem resistant Enterobacteriaceae clinical isolates	2023-02-27	BioInfoExperts, LLC	Rose et al.	2023	Whole-genome sequencing of carbapenem-resistant Enterobacterales isolates in southeast Louisiana reveals persistent genetic clusters spanning multiple locations	10.1016/j.jiph.2023.10.013
PRJNA1225611	CANWARD	2025-02-19	Public Health Agency of Canada	Mataseje et al.	2025	Characterization of ertapenem-resistant Enterobacterales in Canadian hospitals: 17 years of the CANWARD study (2007-23)	10.1093/jac/dkaf221
PRJDB18403	Nationwide Survey of Carbapenem-Resistant ECC	2024-07-08	Tohoku University	Takei et al.	2025	High-risk clonal expansion of IMP-producing Enterobacter cloacae complex in regional Japanese healthcare settings.	10.1128/aac.00953-25
PRJEB56918	Two weeks in the World 2020	2022-11-01	Centre for Genomic Epidemiology, National Food Institute, Technical University of Denmark (DTU), Denmark	Nag et al.	2023	Whole genomes from bacteria collected at diagnostic units around the world 2020.	10.1038/s41597-023-02502-7
PRJEB78369	Bacterial isolates from patients attending regional referral hospitals in Tanzania	2024-07-30	the seqafrica consortium	Nilsson et al.	2025	SeqAfrica: empowering Africa's fight against antimicrobial resistance through genomics.	10.3389/fpubh.2025.1716498
PRJNA1088550	Carbapenem-resistant Enterobacterales from a New York City Hospital	2024-03-15	Columbia University Medical Center	Gomez-Simmonds et al.	2024	Genomic epidemiology of carbapenem-resistant Enterobacterales at a New York City hospital over a 10-year period reveals complex plasmid-clone dynamics and evidence for frequent horizontal transfer of blaKPC.	10.1101/gr.279355.124
PRJNA1150570	MLVA: reliable tool for Enterobacter hormaechei genotyping	2024-08-21	CNR Escherichia coli	Guillermard et al.	2025	In House Rapid, Simple Multiple-Locus Variable-Number Tandem Repeat Analysis (MLVA): A Reliable Tool for Enterobacter hormaechei Genotyping.	10.1002/mbo3.70141
PRJNA1200658	CRKP_81	2024-12-19	The First Affiliated Hospital of Hebei North University	Wang et al.	2025	Molecular epidemiology of carbapenem-resistant hypervirulent Klebsiella pneumoniae: risk factors and resistance mechanism of ceftazidime/avibactam in China	10.3389/fcimb.2025.1698033
PRJNA1305037	blaKPC carrying CRE in Michigan	2025-08-12	University of Michigan	Shankar et al.	2025	Tracking blaKPC Plasmid Dissemination within and between Enterobacterales across Michigan Over a Decade	10.1101/2025.08.18.670900
PRJNA259658	KPC Enterobacter sp.	2014-08-27	JCVI	Chavda et al.	2016	Comprehensive Genome Analysis of Carbapenemase-Producing Enterobacter spp.: New Insights into Phylogeny, Population Structure, and Resistance Mechanisms.	10.1128/mBio.02093-16
PRJNA271899	Sequencing of Carbapenem resistant bacteria Genome sequencing	2015-01-08	Broad Institute	Salamzade et al.	2022	Inter-species geographic signatures for tracing horizontal gene transfer and long-term persistence of carbapenem resistance.	10.1186/s13073-022-01040-y
PRJNA342326	GenomeTrakr project: University of Virginia / Aga Khan University AMR Project	2016-09-08	FDA	Crawford et al.	2023	Enterobacterales draft genome sequences: 15 historical (1998-2004) and 30 contemporary (2015-2016) clinical isolates from Pakistan.	10.1128/mra.00163-23
PRJNA398291	Global carbapenemase-producing Enterobacter spp	2017-08-14	University of Calgary	Peirano et al.	2018	Genomic Epidemiology of Global Carbapenemase-Producing Enterobacter spp., 2008-2014.	10.3201/eid2406.171648
PRJNA475751	Enhanced detection system for hospital associated transmission (EDS-HAT)	2018-06-12	University of Pittsburgh	Sundermann et al.	2025	Enhanced discrimination of Clostridioides difficile transmission using whole-genome sequencing and in silico multi-locus variable number tandem repeat analysis.	10.1128/spectrum.03287-24
PRJNA623478	Genomic and phenotypic evolution of Enterobacter hormaechei strains isolated in a long terme hospitalized patient	2020-04-07	Normandy university	Gravey et al.	2020	ramR Deletion in an Enterobacter hormaechei Isolate as a Consequence of Therapeutic Failure of Key Antibiotics in a Long-Term Hospitalized Patient.	10.1128/aac.00962-20
PRJNA649757	High frequency of cephalosporinase over-producing Enterobacter cloacae complex in the environment in Guadeloupe (French West Indies)	2020-07-30	Institut Pasteur Guadeloupe	Pot et al.	2021	Dissemination of Extended-Spectrum-Œ≤-Lactamase-Producing Enterobacter cloacae Complex from a Hospital to the Nearby Environment in Guadeloupe (French West Indies): ST114 Lineage Coding for a Successful IncHI2/ST1 Plasmid.	10.1128/aac.02146-20
PRJNA658369	Whole genome sequencing data in the USA from Consortium on Resistance Against Carbapenems in Klebsiella and other Enterobacterales 2 (CRACKLE-2) Study: Genome sequencing and assembly	2020-08-20	Hackensack-Meridian Health Center for Discovery and Innovation	van Duin et al.	2020	Molecular and clinical epidemiology of carbapenem-resistant Enterobacterales in the USA (CRACKLE-2): a prospective cohort study.	10.1016/S1473-3099(19)30755-8
PRJNA855907	Canadian Nosocomial Infection Surveillance Program on Carbapenemase Producing Gram-negatives	2022-07-05	Public Health Agency of Canada	Lerminiaux et al.	2025	Plasmid genomic epidemiology of bla NDM carbapenemase-producing Enterobacterales in Canada from 2010 to 2023	10.1099/mgen.0.001415
PRJNA867733	Virulence genomics in Enterobacter cloacae cpx	2022-08-09	NYU Grossman School of Medicine	St John et al.	2023	Capsular Polysaccharide Is Essential for the Virulence of the Antimicrobial-Resistant Pathogen Enterobacter hormaechei.	10.1128/mbio.02590-22
PRJNA924056	Bacterial isolates possessing the blaIMP-4 carbapenemase gene - genome sequencing and assembly	2023-01-15	Monash University	Macesic et al.	2023	Genomic dissection of endemic carbapenem resistance reveals metallo-beta-lactamase dissemination through clonal, plasmid and integron transfer.	10.1038/s41467-023-39915-2
PRJNA937403	Characterization of carbapenemase-producing Gram-negative rods in community and healthcare-acquired infections in Bogota, Colombia	2023-02-22	Monash University	Ibáñez-Prada et al.	2024	Molecular characterization and descriptive analysis of carbapenemase-producing Gram-negative rod infections in Bogota, Colombia.	10.1128/spectrum.01714-23
