## Supplementary material for "Colonization, translocation, and evolution of opportunistic pathogens during healthcare-associated infections": Table S4

### Sheet: Outgroup_accessions
Table S4: Accession IDs of genomes used as outgroups and to determine the background mutational spectrum. ## species: Species ## accession: Accession ID of genome ## outgroup_species_lineage: De novo assembly for which the accession was used as outgroup ## mutational_spectrum: Species for which genome was used to calculate background mutational spectrum
species	accession	outgroup_species_lineage	mutational_spectrum
A. pittii	GCF_000191145.1		A. pittii
A. pittii	GCF_001577285.1	Apittii-c1	A. pittii
A. pittii	GCF_003051965.2		A. pittii
A. pittii	GCF_009931315.1		A. pittii
A. pittii	GCF_016889825.1		A. pittii
B. thetaiotaomicron	GCF_001314975.1	Bthetaiotaomicron-c1	B. thetaiotaomicron
B. thetaiotaomicron	GCF_003457815.1		B. thetaiotaomicron
B. thetaiotaomicron	GCF_003466025.1		B. thetaiotaomicron
B. thetaiotaomicron	GCF_003469685.1		B. thetaiotaomicron
B. thetaiotaomicron	GCF_004349615.1		B. thetaiotaomicron
B. thetaiotaomicron	GCF_014131755.1		B. thetaiotaomicron
B. thetaiotaomicron	GCF_018291825.1		B. thetaiotaomicron
B. thetaiotaomicron	GCF_019857385.1		B. thetaiotaomicron
B. thetaiotaomicron	GCF_020091305.1		B. thetaiotaomicron
B. thetaiotaomicron	GCF_020313145.1		B. thetaiotaomicron
E. coli	GCF_000408225.1	Ecoli-ST117-c1	E. coli
E. coli	GCF_000782595.1		E. coli
E. coli	GCF_000819645.1		E. coli
E. coli	GCF_001900555.1	Ecoli-ST58-c5	E. coli
E. coli	GCF_001900635.1		E. coli
E. coli	GCF_002202175.1		E. coli
E. coli	GCF_003856695.1	Ecoli-STnfx-c1	E. coli
E. coli	GCF_004380435.1	Ecoli-ST95-c3	E. coli
E. coli	GCF_004960205.1		E. coli
E. coli	GCF_005397725.1		E. coli
E. coli	GCF_008632595.1	Ecoli-ST4260-c2	E. coli
E. coli	GCF_900042785.1	Ecoli-ST23-c2	E. coli
E. hormaechei	GCF_003408555.1	Ehormaechei-c1	E. hormaechei
K. michiganensis	GCF_013636415.1	Kmichiganensis-c1	K. michiganensis
K. michiganensis	GCF_015139575.1		K. michiganensis
K. michiganensis	GCF_015139575.1		K. michiganensis
K. michiganensis	GCF_016618215.1		K. michiganensis
K. michiganensis	GCF_017348855.1		K. michiganensis
K. michiganensis	GCF_017815775.1		K. michiganensis
K. michiganensis	GCF_018604105.1		K. michiganensis
P. aeruginosa	GCF_001045685.1	Paeruginosa-c1	P. aeruginosa
P. mirabilis	GCF_000069965.1		P. mirabilis
P. mirabilis	GCF_000783575.2		P. mirabilis
P. mirabilis	GCF_000783875.2	Pmirabilis-c2	P. mirabilis
P. mirabilis	GCF_002310895.1		P. mirabilis
P. mirabilis	GCF_002944495.1		P. mirabilis
P. mirabilis	GCF_002944495.1		P. mirabilis
P. mirabilis	GCF_002945235.1		P. mirabilis
P. mirabilis	GCF_008041895.1		P. mirabilis
P. mirabilis	GCF_009806715.1		P. mirabilis
P. mirabilis	GCF_010442675.1		P. mirabilis
P. mirabilis	GCF_011383025.1		P. mirabilis
P. mirabilis	GCF_011383045.1		P. mirabilis
P. mirabilis	GCF_013357425.1		P. mirabilis
P. mirabilis	GCF_013357465.1		P. mirabilis
P. mirabilis	GCF_013357545.1		P. mirabilis
P. mirabilis	GCF_013357565.1		P. mirabilis
P. mirabilis	GCF_014843115.1		P. mirabilis
P. mirabilis	GCF_015694025.1		P. mirabilis
P. mirabilis	GCF_016939715.1		P. mirabilis
P. mirabilis	GCF_019443785.1		P. mirabilis
S. aureus	GCA_005707015.1		S. aureus
S. aureus	GCA_007998145.1		S. aureus
S. aureus	GCA_900080765.1		S. aureus
S. aureus	GCF_000239235.1		S. aureus
S. aureus	GCF_000470845.1		S. aureus
S. aureus	GCF_001611385.1		S. aureus
S. aureus	GCF_001656075.1		S. aureus
S. aureus	GCF_001986135.1		S. aureus
S. aureus	GCF_002214665.1		S. aureus
S. aureus	GCF_003186105.1		S. aureus
S. aureus	GCF_003288395.1	Saureus-ST45-c2	S. aureus
S. aureus	GCF_003342775.1		S. aureus
S. aureus	GCF_005707335.1		S. aureus
S. aureus	GCF_007826355.1		S. aureus
S. aureus	GCF_900096745.1		S. aureus
S. aureus	GCF_900635095.1		S. aureus
S. aureus	GCF_900635305.1	Saureus-ST97-c3	S. aureus
