## Supplementary material for "Colonization, translocation, and evolution of opportunistic pathogens during healthcare-associated infections": Table S6

### Sheet: Assembly_statistics
Table S6: Assembly statistics for every de novo assembled patient-specific lineage including results from CheckM2 and GTDB-Tk. Lineages with more than one isolate have been downsampled to 250,000 reads per isolate to ensure equal representation of reads. ## patient: Patient ID ## denovo_genome: Name of de novo assembled genome ## number_samples_valid: Number of isolates ≥ 80% assignment rate via …
patient	denovo_genome	number_samples_valid	number_reads_SPAdes_input	assembly_length	checkm2_completeness	checkm2_contamination	gtdb_tk_classification	gtdb_tk_closest_genome_ani	gtdb_tk_closest_genome_af	number_contigs	max_contig_length	N50	L50	mean_contig_length	median_contig_length	mean_coverage	stdev_coverage	GC	N_ratio	coding_density	tRNAs	tmRNAs	rRNAs	ncRNAs	ncRNA_regions	CRISPR_arrays	CDSs	pseudogenes	hypotheticals	signal_peptides	sORFs	gaps	oriCs	oriVs	oriTs
P07	Apittii-c1	50	12500000	3957456	100	0.1	d__Bacteria;p__Pseudomonadota;c__Gammaproteobacteria;o__Pseudomonadales;f__Moraxellaceae;g__Acinetobacter;s__Acinetobacter pittii	97.82	0.908	45	466025	228518	6	87943	43273	276.68	150.713	38.7	0	87.7	44	1	3	27	9	0	3756	9	519	0	3	12	3	0	0
P07	Bthetaiotaomicron-c1	59	14750000	6167394	99.99	0.26	d__Bacteria;p__Bacteroidota;c__Bacteroidia;o__Bacteroidales;f__Bacteroidaceae;g__Bacteroides;s__Bacteroides thetaiotaomicron	98.26	0.788	74	519182	165963	11	83343	52891	208.58	113.234	42.8	0	90.3	58	1	3	13	13	1	4835	26	783	0	1	8	1	0	0
P07	Ecoli-ST117-c1	4	1000000	5041108	100	0.16	d__Bacteria;p__Pseudomonadota;c__Gammaproteobacteria;o__Enterobacterales;f__Enterobacteriaceae;g__Escherichia;s__Escherichia coli	97.67	0.852	157	398804	164197	11	32109	3665	17.1	45.806	50.7	0	87.6	56	1	3	186	56	4	4688	12	154	0	67	22	5	0	3
P07	Ecoli-ST131-c4	1	5595681	4867878	100	0.74	d__Bacteria;p__Pseudomonadota;c__Gammaproteobacteria;o__Enterobacterales;f__Enterobacteriaceae;g__Escherichia;s__Escherichia coli	98.47	0.878	43	546352	242316	7	113206	46481	97.32	50.7868	50.6	0	89.2	59	1	3	159	52	0	4529	10	154	0	60	12	3	0	2
P07	Ecoli-ST4260-c2	22	5500000	5109289	100	0.46	d__Bacteria;p__Pseudomonadota;c__Gammaproteobacteria;o__Enterobacterales;f__Enterobacteriaceae;g__Escherichia;s__Escherichia coli	98.53	0.872	75	423707	186971	10	68124	23945	94.61	33.3059	50.6	0	88.5	55	1	4	175	51	1	4786	12	216	0	68	15	4	0	2
P07	Ecoli-ST58-c5	12	3000000	4887608	100	0.07	d__Bacteria;p__Pseudomonadota;c__Gammaproteobacteria;o__Enterobacterales;f__Enterobacteriaceae;g__Escherichia;s__Escherichia coli	96.93	0.813	77	711913	158322	9	63475	32636	53.19	33.9201	50.7	0	88.8	56	1	4	162	52	3	4587	16	148	0	73	9	5	0	2
P07	Ecoli-ST95-c3	11	2750000	5109796	100	0.7	d__Bacteria;p__Pseudomonadota;c__Gammaproteobacteria;o__Enterobacterales;f__Enterobacteriaceae;g__Escherichia;s__Escherichia coli	99.77	0.946	53	592167	246411	7	96411	32049	47.36	50.5531	50.6	0	88.7	58	1	3	161	55	3	4781	11	162	0	72	13	4	0	3
P07	Ehormaechei-c1	192	48000000	4736522	100	0.75	d__Bacteria;p__Pseudomonadota;c__Gammaproteobacteria;o__Enterobacterales;f__Enterobacteriaceae;g__Enterobacter;s__Enterobacter hormaechei_C	97.14	0.863	55	703414	229367	7	86119	29034	1254.27	256.276	55.4	0	90.2	56	1	4	76	47	1	4394	6	181	0	17	8	2	0	1
P07	Paeruginosa-c1	36	9000000	6731845	100	0.11	d__Bacteria;p__Pseudomonadota;c__Gammaproteobacteria;o__Pseudomonadales;f__Pseudomonadaceae;g__Pseudomonas;s__Pseudomonas aeruginosa	99.18	0.952	103	547434	177993	12	65358	33934	117.92	27.6115	65.9	0	88.4	59	1	3	48	30	4	6179	25	638	0	3	16	1	0	0
P10	Kmichiganensis-c1	64	16000000	6112965	100	0.86	d__Bacteria;p__Pseudomonadota;c__Gammaproteobacteria;o__Enterobacterales;f__Enterobacteriaceae;g__Klebsiella;s__Klebsiella michiganensis	98.58	0.875	56	493349	251274	9	109160	60667	331	73.8269	55.9	0	88.9	44	1	5	81	53	1	5667	10	311	0	13	22	3	0	1
P10	Smaltophilia-c1	2	500000	4769034	100	0.23	d__Bacteria;p__Pseudomonadota;c__Gammaproteobacteria;o__Xanthomonadales;f__Xanthomonadaceae;g__Stenotrophomonas;s__Stenotrophomonas maltophilia	98.24	0.895	103	348239	83658	16	46301	30165	9.1	1.8572	66.3	0	89.1	56	1	3	21	14	0	4293	12	582	0	3	44	2	0	0
P21	Ecoli-ST23-c2	73	18250000	4890319	100	0.05	d__Bacteria;p__Pseudomonadota;c__Gammaproteobacteria;o__Enterobacterales;f__Enterobacteriaceae;g__Escherichia;s__Escherichia coli	96.75	0.839	71	387034	186394	10	68878	27343	327.39	160.987	50.6	0	88.6	58	1	3	177	57	2	4571	9	93	0	78	12	3	0	3
P21	Ecoli-STnfx-c1	49	12250000	4840593	100	0.02	d__Bacteria;p__Pseudomonadota;c__Gammaproteobacteria;o__Enterobacterales;f__Enterobacteriaceae;g__Escherichia;s__Escherichia coli	96.86	0.814	51	617035	198368	8	94914	56564	223.41	68.4561	50.6	0	89.5	55	1	3	127	56	3	4394	7	108	0	64	13	2	0	0
P21	Paeruginosa-c1	9	2250000	6638310	100	0.15	d__Bacteria;p__Pseudomonadota;c__Gammaproteobacteria;o__Pseudomonadales;f__Pseudomonadaceae;g__Pseudomonas;s__Pseudomonas aeruginosa	98.83	0.944	183	332715	76530	26	36275	17952	29.21	6.5259	66.2	0	88.6	53	1	3	50	35	0	6089	23	488	0	4	11	1	0	0
P21	Pmirabilis-c1	1	2069222	3898244	100	0.4	d__Bacteria;p__Pseudomonadota;c__Gammaproteobacteria;o__Enterobacterales;f__Enterobacteriaceae;g__Proteus;s__Proteus mirabilis	98.8	0.87	63	712449	298491	5	61885	3002	44.58	13.6301	38.8	0	85.7	62	1	3	33	28	0	3561	23	300	0	4	6	2	0	0
P21	Pmirabilis-c2	66	16500000	4022116	100	0.55	d__Bacteria;p__Pseudomonadota;c__Gammaproteobacteria;o__Enterobacterales;f__Enterobacteriaceae;g__Proteus;s__Proteus mirabilis	99.23	0.91	60	377475	215461	7	67035	12919.5	352.45	107.46	38.8	0	85.9	63	1	2	37	29	0	3671	10	300	0	4	10	2	0	0
P21	Saureus-ST45-c2	2	500000	2704810	100	0.16	d__Bacteria;p__Bacillota;c__Bacilli;o__Staphylococcales;f__Staphylococcaceae;g__Staphylococcus;s__Staphylococcus aureus	97.43	0.913	27	781643	148980	5	100178	83714	16.41	99.4988	32.8	0	84.3	19	1	3	66	26	0	2509	4	149	0	9	8	3	0	0
P21	Saureus-ST97-c3	35	8750000	2705961	100	0.04	d__Bacteria;p__Bacillota;c__Bacilli;o__Staphylococcales;f__Staphylococcaceae;g__Staphylococcus;s__Staphylococcus aureus	99.18	0.941	26	797233	155985	4	104075	70580	284.47	186.852	32.7	0	85.1	25	1	3	72	26	0	2517	8	152	0	5	5	2	0	0
