## Supplementary material for "Colonization, translocation, and evolution of opportunistic pathogens during healthcare-associated infections": Table S8

### Sheet: Sheet1
Table S8: Primer for RT-qPCR to quantify gene expression of genes of interest in E. hormaechei ## primer_name: Name of primer ('_fwd': forward primer, '_rev': reverse primer) ## target_gene: Gene targeted by primer ## position_in_gene: Position within targeted gene ## sequence_3'-5': Primer sequence (3' to 5')
primer_name	target_gene	position_in_gene	sequence_3'-5'
Ehorm_rpoD_783_fwd	rpoD	783	CCT GGT GCC AAA ACA GTT CG
Ehorm_rpoD_890_rev	rpoD	890	TTG CAC TGT TCA ACG CAC AG
Ehorm_fimZ_466_fwd	fimZ	466	ACG GTT CTG CGA TAT CTG GC
Ehorm_fimZ_595_rev	fimZ	595	CAA CGA TAC TTT GCA CGC CC
Ehorm_fimA_246_fwd	fimA	246	CAT CGA ACT GAA CGA CTG CG
Ehorm_fimA_369_rev	fimA	369	CGC GGA GTT GTC GTT GTT AC
